# scGFT: single-cell RNA-seq data augmentation using generative Fourier transformer

**DOI:** 10.1101/2024.07.09.602768

**Authors:** Nima Nouri

## Abstract

Integrating single-cell RNA sequencing (scRNA-seq) with artificial intelligence (AI) ushers in a new frontier for advanced therapeutic discoveries. However, for this synergy to achieve its full potential, extensive datasets are required to effectively train the AI component. This demand is particularly challenging when delving into rare diseases and uncommon cell types. Generative models designed to address data scarcity often face similar limitations due to their reliance on pre-training, inadvertently perpetuating a cycle of data inadequacy. To overcome this obstacle, we introduce scGFT (single-cell Generative Fourier Transformer), a train-free, cell-centric generative model adept at synthesizing single cells that exhibit natural gene expression profiles present within authentic datasets. Using both simulated and experimental data, we demonstrate the mathematical rigor of scGFT and validate its ability to synthesize cells that preserve the intrinsic characteristics delineated in scRNA-seq data. By streamlining single-cell data augmentation, scGFT offers a scalable solution to overcome data scarcity and holds the potential to advance AI-driven precision medicine.
