## Supplementary material for "scGFT: single-cell RNA-seq data augmentation using generative Fourier transformer": Supplementary_File_1.xlsx

### Sheet: positive
AT1	AT2	Basal	Ciliated	Club	Goblet	PNEC	Ionocyte	Mesothelial	Aberrant_basaloid
AGER	ALOX15B	MIR205HG	KCNE1B	SCGB3A2	BPIFB1	GRP	ASCL3	CALB2	KRT17
CAV1	LRRK2	KRT5	TCTEX1D4	CYP2B7P	MUC5B	CHGA	FOXI1	VCAM1	PRSS2
CLDN18	SFTPA1	EYA2	ANKRD66	ITGA9	SCGB3A1	SCG2	ATP6V1G3	MEDAG	CDH2
CAV2	CSF3R	CYP24A1	DYDC2	MGP	SCGB1A1	ASCL1	BSND	GAS1	CAMK2N1
HOPX	SFTPC	KRT17	C22orf15	SCGB1A1	MUC5AC	CALCA	HEPACAM2	HAS1	MMP7
AQP5	SFTPA2	TP63	FOXJ1					WT1	EPHB2
	SFTPB								KRT8

### Sheet: negative
AT1	AT2	Basal	Ciliated	Club	Goblet	Aberrant_basaloid
SFTPC	AGER	AGER	AGER	AGER	AGER	KCNE1B
KRT5	KRT5	CLDN18	SFTPC	SFTPC	SFTPC	TCTEX1D4
PRSS2	PRSS2	SFTPA1	KRT5	KRT5	KRT5	ANKRD66
CHGA	CHGA	SFTPC	PRSS2	PRSS2	PRSS2	DYDC2
MUC5B	MUC5B	SCGB3A2	CHGA	CHGA	CHGA	C22orf15
SCGB3A2	SCGB3A2	MGP	MUC5B	MUC5B	SCGB3A2	FOXJ1
KCNE1B	KCNE1B	BPIFB1	SCGB3A2	CSF3R	ITGA9	AGER
TCTEX1D4	TCTEX1D4	MUC5B		KCNE1B	KCNE1B	ITGA9
ANKRD66	ANKRD66	KCNE1B		TCTEX1D4	TCTEX1D4	MGP
DYDC2	DYDC2	TCTEX1D4		ANKRD66	ANKRD66	BPIFB1
C22orf15	C22orf15	ANKRD66		DYDC2	DYDC2	MUC5B
FOXJ1	FOXJ1	DYDC2		C22orf15	C22orf15
		C22orf15		FOXJ1	FOXJ1
		FOXJ1
